# Single-cell omics reveal distinct gene regulatory dynamics underpinning embryonic and extraembryonic lineage functions during pig blastocyst development

**DOI:** 10.1101/2025.06.15.657618

**Authors:** Adrien Dufour, Marie-Noëlle Rossignol, Patrick Manceau, Yoann Bailly, Stéphane Ferchaud, Marie-José Mercat, Ali G Turhan, Sarah Djebali, Sylvain Foissac, Jérôme Artus, Hervé Acloque

## Abstract

The late-stage development of the blastocyst before implantation is a unique feature of ungulates. During this period, the epiblast proliferates and remains pluripotent for several days before gastrulation begins. Simultaneously, extra-embryonic tissues undergo significant growth, elongating to several tens of centimeters. However, the mechanisms that regulate and synchronize these processes remain poorly understood. In this study, we analyzed transcriptomic and epigenomic data at the single-cell level from early and late porcine blastocyst cells, spanning from the hatched blastocyst stage (E7) to early (E9) and late ovoid blastocyst (E11). We characterized 15,370 blastocyst cells, clustering them into distinct embryonic and extra-embryonic populations with specific chromatin accessibility landscapes. For each population, we inferred gene regulatory networks based on enhancer-driven gene regulation modules (eRegulons) and validated them through motif occupancy visualization. Our findings reveal strong dynamics in gene regulatory module activity within extra-embryonic tissues at the onset of blastocyst elongation, while gene regulatory activity in the epiblast remains relatively stable.
