## Supplementary Table 3 for "Single-cell omics reveal distinct gene regulatory dynamics underpinning embryonic and extraembryonic lineage functions during pig blastocyst development"

### Sheet: Sheet 1
intersection (Cerebellum, EPI, HYPO Ea, HYPO La, Ileum, Kidney, Liver, Lung, Muscle, Skin, TE)	n
11111111111	73200
11111111101	36710
00000100000	25737
00000010000	23472
10000000000	22629
00010000000	21378
10001111100	18986
00000110000	13219
11011111101	13136
10011111100	12311
00000000001	10451
11011111111	9346
11011111100	8652
00001000000	8076
10001101100	7517
11111111100	6719
00110000000	6660
00001110000	6613
10001111000	6359
10011111101	6104
00000000100	5610
00010000001	5566
10001000000	5220
10000100000	5176
11001111100	4976
10111111101	4936
10001111110	4471
00001111000	4345
00000000010	4197
10001001100	4124
10001110000	4114
00001100000	4099
00010010000	4085
10111111100	4024
00010100000	3875
10001100000	3856
00000001000	3692
00011110000	3675
00001010000	3674
10001101000	3308
00001111100	3251
00010110000	3206
00110000001	3151
10011111000	3137
00001001000	3132
11111111110	3049
11011111110	2870
10001001000	2852
10000000100	2698
10011111110	2554
10000010000	2511
00000100001	2386
00001101000	2246
10011111111	2184
10001000100	2173
10001111101	2161
10111111111	2093
00001001100	2071
00001101100	2061
00111110000	2016
10001010000	1957
10000110000	1951
00011111000	1877
10011110000	1834
10001011100	1758
10001110100	1665
00011000000	1617
10001100100	1615
00110010000	1597
00000101000	1554
00001000100	1538
10000001000	1522
00001011000	1510
01000000000	1488
00011010000	1474
00100000000	1407
10001101110	1372
10001011000	1352
00000001100	1350
00000100100	1299
00000010001	1284
11111111001	1252
10011111001	1228
10010000000	1188
00110100000	1181
11001101100	1163
10111111000	1128
00010010001	1121
00011100000	1101
10000001100	1100
10011101100	1088
00001110100	1069
11011111000	1067
00011110001	1058
00110110000	1054
00010100001	1044
00111111000	1040
10111111110	1033
00111110001	1027
00011111100	1015
00000111000	1012
11011111001	992
11001111110	990
00110010001	979
00000011000	956
00000000110	943
00000001110	928
00001100100	912
00000110001	881
10101111100	877
00001011100	849
00000010100	821
10000100100	818
10011100000	810
00111010000	778
00111111001	772
01010000000	767
11001111000	745
00010110001	742
10111111001	740
01111111001	720
11101111100	720
10111110000	717
00011111001	716
10011110100	696
11001111101	695
11000000000	685
00111000000	676
11111111000	670
10000101000	661
00000110100	639
10001010100	633
11011101100	624
10011101000	616
00000101100	614
00110110001	600
01110000001	589
00110100001	586
10001111001	572
00001000001	565
01010000001	557
00001111001	552
01111111101	551
10011000000	547
10000000010	537
00011000001	533
10000000001	533
00001010100	529
00001101001	524
00111010001	513
10000101100	512
00111100000	505
00111111101	490
10000111000	486
10001001110	481
00111111100	476
00001110001	474
10001101101	472
00111000001	458
10011110001	458
00001100001	456
00011111101	456
00011011000	442
01111110001	440
00011100001	438
10010100000	433
00011101000	430
10000010100	430
11001101000	409
10001111111	405
10011010000	405
10000011000	395
01110000000	393
10010110000	392
10000110100	388
00011010001	380
00011110100	373
00001111110	363
00011001000	363
00001101110	362
00100000001	359
10111101100	350
10101111101	345
00000111100	323
00000101001	322
00100010000	322
00000101110	319
10010010000	313
10001110001	312
11111101100	312
10110000000	308
00001111101	304
10011011100	302
00111100001	297
00000011100	292
10011001100	291
00011101001	288
10111110001	286
10011101101	285
01110010001	282
10000111100	280
01000100000	275
01011111101	275
10000000110	275
00001010001	267
01011111001	267
01011110001	257
10000101110	256
11011110000	256
10000100001	255
00010001000	252
10000011100	252
10011110101	251
01010010001	249
11001111111	248
10011011000	246
10101111000	246
11001110000	246
11101111101	244
11001100000	238
01011111000	237
00010000100	236
10001101001	235
00000001001	234
10011001000	234
11011110001	232
11001000000	230
00000100010	229
00010111000	226
10001100001	225
11111110001	223
10011101001	221
00111101000	220
00011101100	216
11001001100	210
11001001000	207
00001001110	206
00001101101	206
11000100000	205
10011100100	201
10111101000	201
00000010010	200
01011111100	199
10000001110	195
10111000000	195
10111110100	195
00100100000	194
10011101110	194
11111110000	194
01011110000	192
10111100000	191
01110110001	190
10111101101	190
00000001010	187
10101111110	187
00001001001	185
01000000001	185
10001000001	185
10001011110	185
11101111110	184
10010000001	183
10011100001	183
01111111000	181
11011101101	180
01111111100	179
00111011000	176
00010101000	173
00111001000	172
00100110000	170
00011001100	168
00101110000	167
00111101001	167
01111111111	165
11011101000	165
00000000101	161
11111101101	155
01000010000	153
10101110000	152
10011000100	151
01010100000	147
00101111000	145
10001001101	141
11010000000	140
10111010000	139
01111010001	138
01010010000	137
00000111001	136
00101000000	135
00011000100	133
00010011000	132
00111011001	132
10101101100	129
11011100000	129
01110100001	128
00011001001	127
01010110001	127
10000110001	127
10001100101	125
10000010001	124
11001101110	123
00011011100	122
01111110000	122
01111000001	121
10001110110	121
10100000000	120
00110001000	119
10111101001	119
11001011100	119
01010100001	118
11111101000	118
10111110101	117
10001000110	116
10111001100	115
11011101110	115
00111101100	114
01010110000	114
11101111000	114
00111110101	113
01110010000	113
10011010100	113
10110000001	113
01111101001	111
10001110101	111
10110110000	110
00111110100	108
00101100000	107
00010000010	106
01001111000	106
00000100110	105
00001011001	105
00011100100	105
00011111110	105
11011110101	105
00101010000	104
11101111111	104
00011011001	103
00011110101	102
00001000110	101
10111000001	101
11011110100	101
01001110000	99
01111100001	98
10001001001	98
00010110100	97
00011010100	97
10011000001	96
01011101001	94
10111001000	94
10111011000	94
00011101101	93
11011000000	93
11111110101	93
00001110101	92
10001100110	92
11001111001	92
10110100000	91
11111101001	91
01001000000	88
11101101100	88
00010001001	87
11111011001	87
10000111110	86
10001010001	86
10011010001	86
10101111111	86
00010100100	85
01001111100	84
01110110000	84
11001011000	84
10111100001	82
00000100101	81
00000110010	81
00001001101	81
10010100001	81
00001011110	80
10011101111	80
01011000000	79
11011001000	79
00111101101	78
10010000100	78
10010010001	78
00010000101	77
00110000100	77
00111111111	77
01000110000	77
01110100000	77
10101000000	77
11001100100	77
10000100010	76
10111010001	76
00100100001	75
11001110100	75
11011011100	75
10110010000	74
11011001100	74
10010110001	73
00101111100	72
11011101001	72
11110000000	72
10001000101	71
10111101111	71
11011010000	71
00100010001	69
10001101010	69
10011011101	69
00011101110	67
01111000000	67
11000010000	67
00110111000	66
01000100001	66
11111001000	66
00111001001	65
11000001000	65
11011011101	65
00001110110	64
00010101100	64
01011010000	64
01111011001	64
01111110101	64
10010001000	63
10111011100	63
10111011001	62
11001010000	62
00001100101	61
01001101000	61
10000000101	61
11001101101	61
11111101111	61
01011100000	60
10011011001	60
11001000100	60
11111011101	60
00110011000	59
01011000001	59
10001011101	59
10111101110	59
00010001100	58
01111010000	58
10010111000	58
00010101001	57
00110101000	57
00111011100	57
01011101101	57
10001101111	57
10011110110	57
11111001100	57
00011001101	56
00110001001	56
01100000000	56
10111001001	56
00000110110	55
01000010001	55
11010100000	55
11111011000	55
01111101101	54
10111010100	54
00000010101	53
00010010100	53
00101001000	53
10000100101	53
10001001010	53
10010100100	53
10111000100	53
00110111001	52
00111100100	52
10000101001	52
11110010001	52
00000000011	51
01111101111	51
10001111010	51
10011001101	51
11001110001	51
00000011001	50
00110101001	50
10001000010	50
11000110000	50
00111000100	49
10001100010	49
11110110001	49
11111101110	49
01011011000	48
01011101000	48
10011001001	47
11111000000	47
01001101100	46
10000001010	46
10000100110	46
10001011001	46
10101100000	46
00001111010	45
00101110001	45
01000001000	45
01011011001	45
10101101000	45
00101111001	44
00111111110	44
10100100000	44
10111011101	44
11111001101	44
00001010110	43
10111100100	43
11000000100	43
11001101001	43
00000001101	42
00001100110	42
00100110001	42
00111011101	42
01001010000	42
01001111001	42
10010101000	42
10010111100	42
10011011110	42
10011100101	42
10110100001	42
11111000001	42
00000010110	41
00010111001	41
00111001100	41
01111101000	41
10001010101	41
00001000101	40
10101011100	40
11010010001	40
11011100001	40
11111001001	40
00001000010	39
00010000110	39
01011010001	39
10010011000	39
00000111110	38
00100000100	38
10000001001	38
10000110110	38
10010000101	38
11110000001	38
00001011101	37
00110000010	37
01000101000	37
01000110001	37
01100000001	37
01111011101	37
10011000101	37
11011010001	37
11111010001	37
00001001010	36
01001100000	36
01011001100	36
01111100000	36
11111110100	36
00000101010	35
00011111111	35
00101101001	35
00111001101	35
01001111101	35
01011100001	35
01011110101	35
10011111010	35
10101001000	35
10101101110	35
11000100100	35
01011111111	34
11001100001	34
00010000011	33
11010110000	33
11011011000	33
11011101111	33
00011000101	32
00110000101	32
00111010100	32
01011001001	32
11000001100	32
11011000100	32
00100001000	31
00110100100	31
10000010110	31
10100010000	31
10101001100	31
10110001000	31
11010000001	31
11010010000	31
11101111001	31
11111011100	31
11111100001	31
01000000100	30
10001110010	30
10010010100	30
10111001101	30
11011000001	30
00000011110	29
00000110101	29
00011010101	29
00011100101	29
01010000100	29
01110101001	29
10000110010	29
10101100100	29
10101110100	29
10111111011	29
11001000001	29
11011011111	29
11011100100	29
00010011001	28
00010100101	28
10101000100	28
10101111001	28
10111100101	28
11111100100	28
00000101101	27
00001100010	27
00101000001	27
00101101100	27
00110001100	27
01001011000	27
10001010110	27
10011001110	27
10101110001	27
10110111000	27
11000101000	27
11110010000	27
00001111111	26
00101110100	26
01110000101	26
01110111001	26
10010101101	26
10010110100	26
10101010000	26
10110101000	26
10110101100	26
10111000101	26
11000100001	26
11111010000	26
01001110100	25
01101110000	25
10010001001	25
10010001100	25
10110010001	25
11001011110	25
11101110000	25
00001110010	24
00110010100	24
01001000100	24
01011101111	24
01111001001	24
11101101000	24
00010001110	23
00011110010	23
00011110110	23
00101001100	23
00101101101	23
00101111101	23
01001001000	23
01001011100	23
01001110001	23
01010001000	23
01011110100	23
01111001101	23
10101101101	23
00101101000	22
10000010010	22
10000101010	22
10000101101	22
10001011010	22
10010111001	22
11001110101	22
11101001000	22
11101101101	22
11110110000	22
00001010010	21
00001101010	21
00101100001	21
00110000011	21
00110110101	21
10000111101	21
10010000010	21
11000101100	21
11010100001	21
11010110001	21
11101000000	21
11110100001	21
00010001101	20
00111010101	20
01100100000	20
01110011001	20
01111111011	20
10000001101	20
10000010101	20
10010100101	20
10011010101	20
10011101010	20
10110011000	20
10111011110	20
10111110110	20
11000000001	20
11111100000	20
00111101110	19
01001001100	19
01011101100	19
10101101001	19
10101110101	19
10110100100	19
11001010100	19
11011001001	19
11011001101	19
00001101111	18
00010010010	18
00110100101	18
00110110100	18
00111110110	18
01010111101	18
01111001100	18
10000110101	18
10010011001	18
10011100110	18
10101011000	18
10110001100	18
10110110001	18
11010111000	18
11110011111	18
00000111010	17
00010000111	17
00010110110	17
00110101100	17
00111100101	17
01000101001	17
01001101001	17
01010000011	17
01010111001	17
01011001101	17
01011111110	17
01100100001	17
01100110000	17
10011001111	17
10011111011	17
10110111100	17
11000110001	17
11010000100	17
00001011010	16
00010101101	16
00011011101	16
00101010001	16
01000111000	16
01011010100	16
01111010101	16
10000011001	16
10100000100	16
11000111000	16
11010001000	16
11110100000	16
11110111111	16
00000011010	15
00010010011	15
00100000010	15
00111000101	15
01001111110	15
01010101000	15
01011001000	15
01011011101	15
01111101100	15
10000111001	15
10010110101	15
10100101000	15
10110110100	15
11001101111	15
11011111011	15
11101010000	15
11111000100	15
11111000101	15
00010001111	14
00010010101	14
00010011100	14
00010101110	14
00110011001	14
00111100011	14
01001011001	14
01001100001	14
01010111000	14
01110111000	14
01111010100	14
10100110000	14
10101000001	14
10110000101	14
11000000010	14
11011010100	14
11011110111	14
11110000101	14
11110011001	14
11111100101	14
11111100111	14
00000111101	13
00001010101	13
00101101110	13
00111110111	13
01001000001	13
01010000101	13
01010010100	13
01010101001	13
01101111100	13
01110111101	13
01111001000	13
01111011000	13
01111100101	13
10000011101	13
10010101001	13
10010101110	13
10100000001	13
10100100001	13
10101100001	13
10111010101	13
11011001110	13
11011011001	13
11100100000	13
11101110001	13
11111011111	13
11111111011	13
00000100011	12
00011101010	12
00100000101	12
00100011000	12
00100110100	12
00110100011	12
00111101111	12
01000101100	12
01010110100	12
01111110011	12
10000011010	12
10000011110	12
10001100111	12
10010000110	12
10010101100	12
10011011111	12
10011110011	12
11001001001	12
11001110110	12
11010101101	12
11110101000	12
00010100110	11
00010101011	11
00010110010	11
00010111100	11
00101000100	11
00101010100	11
01010011000	11
01110001000	11
01110101000	11
01111100011	11
10101001001	11
10111110111	11
11000001001	11
11001010001	11
11001111010	11
11110101001	11
00000000111	10
00000001111	10
00001000111	10
00001001111	10
00001100111	10
00010001010	10
00010100010	10
00011000110	10
00011001110	10
00011111010	10
00100110101	10
00101011100	10
00110010011	10
01001101110	10
01010001101	10
01011011100	10
01111110100	10
01111110111	10
01111111110	10
10000000111	10
10001110111	10
10010001110	10
10010111101	10
10100001000	10
10101101111	10
10110001001	10
10110010100	10
10110110101	10
10111111010	10
11010111001	10
11101011000	10
00010101111	9
00010110101	9
00010111110	9
00011011111	9
00011110111	9
00100010100	9
00100111000	9
00101011000	9
00110000110	9
00110011111	9
00111100111	9
00111110011	9
00111111011	9
01000001001	9
01001100100	9
01011100101	9
01101010000	9
01111011100	9
10000001111	9
10010010101	9
10010110010	9
10011100010	9
10011100111	9
10101110010	9
10110011100	9
10110011101	9
11000011000	9
11101001101	9
11101100000	9
00000101011	8
00000110111	8
00001001011	8
00011101111	8
00011111011	8
00100100100	8
00100111100	8
00110111100	8
00111000011	8
00111000110	8
01000000010	8
01000010100	8
01001001001	8
01010111100	8
01101100001	8
01110000100	8
01110100101	8
01110101111	8
10001101011	8
10010001101	8
10011100011	8
10011110010	8
10011110111	8
10100011100	8
10100100100	8
10110000100	8
10110011001	8
11010101000	8
11010101001	8
11010101100	8
11011000110	8
11011011011	8
11101001100	8
11101011100	8
11110001001	8
11110011101	8
11110110101	8
11111100110	8
00010111101	7
00011000010	7
00011110011	7
00100010010	7
00100011100	7
00100101000	7
00110101101	7
01000001100	7
01010001001	7
01011000100	7
01101101100	7
01101110001	7
01101111001	7
01101111101	7
01110000011	7
01110010111	7
01110110101	7
01111000100	7
01111110010	7
10000100111	7
10001001111	7
10001010010	7
10001100011	7
10010100110	7
10011011010	7
10100001100	7
10100010001	7
10100110001	7
10101010100	7
10101100101	7
10111100110	7
11001011101	7
11001101010	7
11011001111	7
11011011110	7
11011100101	7
11100110100	7
11101110100	7
11110001100	7
11110110100	7
11111010101	7
00001101011	6
00010011010	6
00010011110	6
00010110111	6
00011010110	6
00011101011	6
00100000011	6
00100001100	6
00101101011	6
00101111110	6
00110010101	6
00111110010	6
01000000110	6
01000100100	6
01000111100	6
01010010011	6
01010101100	6
01010101101	6
01010101111	6
01011010011	6
01011010101	6
01100010000	6
01100110001	6
01101101001	6
01110010101	6
01110101100	6
01111000101	6
10011010010	6
10011010011	6
10100110101	6
10100111100	6
10101110111	6
10111100111	6
11000010001	6
11000010100	6
11000110100	6
11001001101	6
11001011111	6
11010011001	6
11011100110	6
11100111000	6
11110000110	6
11110001000	6
11110010100	6
11110100011	6
11110111101	6
00000001011	5
00010101010	5
00011100011	5
00100100110	5
00101110101	5
00110001011	5
00110010110	5
00110011101	5
00111001110	5
01000101110	5
01010000111	5
01010100010	5
01011000010	5
01100010001	5
01101010100	5
01101100000	5
01101101111	5
01110001001	5
01110001101	5
01110011101	5
01110101101	5
01111100100	5
10000111111	5
10001110011	5
10010000111	5
10010011100	5
10011101011	5
10100011000	5
10100101100	5
10110100010	5
10111001111	5
10111010110	5
10111010111	5
11000011010	5
11000011101	5
11000101001	5
11001001110	5
11001100110	5
11010001010	5
11010001101	5
11011000111	5
11011010101	5
11100010000	5
11101101110	5
00000011101	4
00001000011	4
00001100011	4
00010100011	4
00010100111	4
00011000011	4
00011010010	4
00011011010	4
00100001110	4
00100100010	4
00100101010	4
00110001101	4
00111000111	4
00111010010	4
01000000101	4
01000011000	4
01001010100	4
01011000101	4
01011001111	4
01100001000	4
01100101000	4
01101000001	4
01110000111	4
01110001111	4
01111100111	4
10000000011	4
10000011111	4
10000101111	4
10010100111	4
10011000010	4
10011000011	4
10011010110	4
10100100101	4
10101011101	4
11000011100	4
11001000010	4
11001010101	4
11001011001	4
11010001100	4
11010010100	4
11010110101	4
11010111100	4
11110101101	4
11111001111	4
11111110110	4
00010010110	3
00010011101	3
00011001111	3
00100000110	3
00100001001	3
00100001101	3
00100111001	3
00101001001	3
00101001101	3
00110010010	3
00110011100	3
00111011110	3
00111111010	3
01000010101	3
01010001100	3
01011100110	3
01011101110	3
01011111011	3
01100001001	3
01101000000	3
01101001001	3
01101111000	3
01110000010	3
01111010010	3
01111011110	3
10001010011	3
10011000110	3
10011001010	3
10100000101	3
10100111000	3
10101011110	3
10110000011	3
10110110011	3
10110111001	3
10111000111	3
10111101010	3
10111110010	3
11000101110	3
11000111001	3
11001010111	3
11001100101	3
11010001001	3
11010100100	3
11011000101	3
11011101010	3
11011110110	3
11100000000	3
11100000001	3
11100001111	3
11110011000	3
11110101111	3
11111010110	3
00000010111	2
00000011111	2
00010111010	2
00011001010	2
00011011110	2
00011100010	2
00011100110	2
00011100111	2
00100001111	2
00100010101	2
00100100011	2
00100111101	2
00101001010	2
00101101111	2
00101110010	2
00110001110	2
00111000010	2
00111001010	2
00111010111	2
01000100010	2
01000110100	2
01000111001	2
01001001101	2
01001001110	2
01001010001	2
01010000010	2
01010000110	2
01010010101	2
01011100100	2
01011110010	2
01101001000	2
01101001100	2
01101010001	2
01101110101	2
01110110011	2
01111010110	2
10001000111	2
10001111011	2
10010001111	2
10010100010	2
10011010111	2
10100101001	2
10100101010	2
10101000110	2
10101010001	2
10101011001	2
10110000010	2
10110101101	2
10110111010	2
10110111011	2
10111001110	2
10111110011	2
11000000110	2
11000100101	2
11000110010	2
11000110101	2
11000111101	2
11001000101	2
11001001010	2
11001111011	2
11010000101	2
11010000111	2
11010111111	2
11011000010	2
11011110010	2
11011111010	2
11100000111	2
11100001000	2
11100001100	2
11100110000	2
11100111101	2
11101101001	2
11101110101	2
11110000111	2
11110001101	2
11110100010	2
11110100100	2
11110111001	2
11111001110	2
11111011011	2
11111011110	2
00000010011	1
00000100111	1
00000111111	1
00001010011	1
00001010111	1
00001110111	1
00010001011	1
00010110011	1
00011000111	1
00100001010	1
00100101100	1
00100101101	1
00101000011	1
00101011001	1
00101100010	1
00101100100	1
00111011111	1
00111100010	1
00111101010	1
01000001110	1
01000010010	1
01001001111	1
01001010110	1
01001101101	1
01001110101	1
01010001010	1
01010011001	1
01010100100	1
01010110010	1
01011000011	1
01011000110	1
01011000111	1
01011011110	1
01011100010	1
01011110011	1
01100000011	1
01100000100	1
01100000101	1
01100001100	1
01101101000	1
01101111110	1
01101111111	1
01110010110	1
01111000111	1
10000100011	1
10000101011	1
10000111010	1
10001000011	1
10001001011	1
10001010111	1
10001011111	1
10010001010	1
10010111010	1
10010111110	1
10011001011	1
10100100010	1
10101000011	1
10101000101	1
10101001011	1
10101001101	1
10101001110	1
10101001111	1
10101100010	1
10101111010	1
10110001101	1
10110100101	1
10110101001	1
10110110111	1
10111011111	1
10111100011	1
11000001110	1
11000010110	1
11000100010	1
11000111100	1
11001000110	1
11001001011	1
11001010110	1
11001110010	1
11010000010	1
11010010010	1
11010011010	1
11010011101	1
11010100010	1
11010111101	1
11010111110	1
11011010111	1
11011101011	1
11100100001	1
11100100100	1
11100101001	1
11100101111	1
11101000001	1
11101000100	1
11101000101	1
11101010111	1
11101011001	1
11101100001	1
11110111000	1
11111000010	1
11111000111	1
11111010111	1
11111110111	1
11111111010	1
	629676
