## Supplementary Table 7 for "Single-cell omics reveal distinct gene regulatory dynamics underpinning embryonic and extraembryonic lineage functions during pig blastocyst development"

### Sheet: Index
Supplementary Table 7: GO significant pathways from upregulated genes in embryos samples

### Sheet: Cluster_TE
GO.ID	Description	Annotated	Significant	Expected	pvalue
GO:0008203	cholesterol metabolic process	44	8	2.26	0.00014
GO:0046856	phosphatidylinositol dephosphorylation	10	4	0.51	0.00112
GO:0019262	N-acetylneuraminate catabolic process	5	3	0.26	0.00125
GO:0030311	poly-N-acetyllactosamine biosynthetic process	5	3	0.26	0.00125
GO:1901317	regulation of flagellated sperm motility	5	3	0.26	0.00125
GO:0006685	sphingomyelin catabolic process	5	3	0.26	0.00125
GO:0060088	auditory receptor cell stereocilium organization	5	3	0.26	0.00125
GO:0030835	negative regulation of actin filament depolymerization	17	3	0.87	0.00263
GO:0008360	regulation of cell shape	42	7	2.16	0.00506
GO:0060070	canonical Wnt signaling pathway	81	11	4.16	0.00522
GO:1901617	organic hydroxy compound biosynthetic process	89	10	4.58	0.00606
GO:0038083	peptidyl-tyrosine autophosphorylation	8	3	0.41	0.00621
GO:0072348	sulfur compound transport	8	3	0.41	0.00621
GO:0010893	positive regulation of steroid biosynthetic process	8	3	0.41	0.00621
GO:0021533	cell differentiation in hindbrain	8	3	0.41	0.00621
GO:0097306	cellular response to alcohol	22	5	1.13	0.00757
GO:0051452	intracellular pH reduction	9	3	0.46	0.00760
GO:0060706	cell differentiation involved in embryonic placenta development	9	3	0.46	0.00897
GO:0042551	neuron maturation	9	3	0.46	0.00897
GO:0051781	positive regulation of cell division	26	5	1.34	0.00937
GO:0032715	negative regulation of interleukin-6 production	18	4	0.93	0.01182
GO:0003382	epithelial cell morphogenesis	10	3	0.51	0.01233
GO:0032941	secretion by tissue	10	3	0.51	0.01233
GO:0045746	negative regulation of Notch signaling pathway	19	4	0.98	0.01438
GO:0120254	olefinic compound metabolic process	31	7	1.59	0.01443
GO:0008211	glucocorticoid metabolic process	9	4	0.46	0.01460
GO:0001573	ganglioside metabolic process	10	4	0.51	0.01460
GO:2000060	positive regulation of ubiquitin-dependent protein catabolic process	27	4	1.39	0.01468
GO:0006953	acute-phase response	11	3	0.57	0.01632
GO:0005975	carbohydrate metabolic process	212	21	10.9	0.01962
GO:0090090	negative regulation of canonical Wnt signaling pathway	31	5	1.59	0.01964
GO:0048015	phosphatidylinositol-mediated signaling	53	8	2.72	0.02043
GO:0001709	cell fate determination	21	4	1.08	0.02049
GO:0034614	cellular response to reactive oxygen species	24	3	1.23	0.02376
GO:0006704	glucocorticoid biosynthetic process	5	2	0.26	0.02376
GO:0016554	cytidine to uridine editing	5	2	0.26	0.02376
GO:2000052	positive regulation of non-canonical Wnt signaling pathway	5	2	0.26	0.02376
GO:0006857	oligopeptide transport	5	2	0.26	0.02376
GO:0070942	neutrophil mediated cytotoxicity	5	2	0.26	0.02376
GO:0002283	neutrophil activation involved in immune response	5	2	0.26	0.02376
GO:0031649	heat generation	5	2	0.26	0.02376
GO:0002551	mast cell chemotaxis	5	2	0.26	0.02376
GO:0048670	regulation of collateral sprouting	5	2	0.26	0.02376
GO:0032528	microvillus organization	5	2	0.26	0.02376
GO:2001028	positive regulation of endothelial cell chemotaxis	5	2	0.26	0.02376
GO:0042364	water-soluble vitamin biosynthetic process	5	2	0.26	0.02376
GO:0042415	norepinephrine metabolic process	5	2	0.26	0.02376
GO:0097254	renal tubular secretion	5	2	0.26	0.02376
GO:0010992	ubiquitin recycling	5	2	0.26	0.02376
GO:0071468	cellular response to acidic pH	5	2	0.26	0.02376
GO:0090179	planar cell polarity pathway involved in neural tube closure	5	2	0.26	0.02376
GO:0009313	oligosaccharide catabolic process	5	2	0.26	0.02376
GO:0007200	phospholipase C-activating G protein-coupled receptor signaling pathway	32	5	1.65	0.02393
GO:0050778	positive regulation of immune response	131	12	6.73	0.02556
GO:0006508	proteolysis	540	31	27.76	0.02614
GO:0097191	extrinsic apoptotic signaling pathway	64	4	3.29	0.02656
GO:0006897	endocytosis	129	13	6.63	0.03077
GO:0010634	positive regulation of epithelial cell migration	48	9	2.47	0.03101
GO:0050909	sensory perception of taste	14	3	0.72	0.03211
GO:0012501	programmed cell death	490	35	25.19	0.03267
GO:0006486	protein glycosylation	89	9	4.58	0.03267
GO:0060071	Wnt signaling pathway, planar cell polarity pathway	11	4	0.57	0.03409
GO:0045190	isotype switching	20	3	1.03	0.03438
GO:0042542	response to hydrogen peroxide	25	3	1.29	0.03444
GO:0030947	regulation of vascular endothelial growth factor receptor signaling pathway	6	2	0.31	0.03444
GO:0033631	cell-cell adhesion mediated by integrin	6	2	0.31	0.03444
GO:0006817	phosphate ion transport	6	2	0.31	0.03444
GO:0001867	complement activation, lectin pathway	6	2	0.31	0.03444
GO:0072337	modified amino acid transport	6	2	0.31	0.03444
GO:0010165	response to X-ray	6	2	0.31	0.03444
GO:0001574	ganglioside biosynthetic process	6	2	0.31	0.03444
GO:0090527	actin filament reorganization	6	2	0.31	0.03444
GO:0098719	sodium ion import across plasma membrane	6	2	0.31	0.03444
GO:0070486	leukocyte aggregation	6	2	0.31	0.03444
GO:0010742	macrophage derived foam cell differentiation	6	2	0.31	0.03444
GO:1990182	exosomal secretion	6	2	0.31	0.03444
GO:0090022	regulation of neutrophil chemotaxis	6	2	0.31	0.03444
GO:0045652	regulation of megakaryocyte differentiation	6	2	0.31	0.03444
GO:0097154	GABAergic neuron differentiation	6	2	0.31	0.03444
GO:0002092	positive regulation of receptor internalization	6	2	0.31	0.03444
GO:0046514	ceramide catabolic process	6	2	0.31	0.03444
GO:0060765	regulation of androgen receptor signaling pathway	6	2	0.31	0.03444
GO:0015718	monocarboxylic acid transport	29	6	1.49	0.03795
GO:0006898	receptor-mediated endocytosis	65	7	3.34	0.03821
GO:2000352	negative regulation of endothelial cell apoptotic process	15	3	0.77	0.03865
GO:0060441	epithelial tube branching involved in lung morphogenesis	15	3	0.77	0.03865
GO:0051603	proteolysis involved in protein catabolic process	241	13	12.39	0.03917
GO:0010595	positive regulation of endothelial cell migration	34	6	1.75	0.04506
GO:0048010	vascular endothelial growth factor receptor signaling pathway	13	4	0.67	0.04615
GO:0050805	negative regulation of synaptic transmission	14	3	0.72	0.04643
GO:0006883	cellular sodium ion homeostasis	7	2	0.36	0.04660
GO:0014821	phasic smooth muscle contraction	7	2	0.36	0.04660
GO:0045198	establishment of epithelial cell apical/basal polarity	7	2	0.36	0.04660
GO:0110096	cellular response to aldehyde	7	2	0.36	0.04660
GO:0030322	stabilization of membrane potential	7	2	0.36	0.04660
GO:0060670	branching involved in labyrinthine layer morphogenesis	7	2	0.36	0.04660
GO:0001696	gastric acid secretion	7	2	0.36	0.04660
GO:0022010	central nervous system myelination	7	2	0.36	0.04660
GO:0010715	regulation of extracellular matrix disassembly	7	2	0.36	0.04660
GO:0051043	regulation of membrane protein ectodomain proteolysis	7	2	0.36	0.04660
GO:0060026	convergent extension	7	2	0.36	0.04660
GO:0050869	negative regulation of B cell activation	7	2	0.36	0.04660
GO:0039529	RIG-I signaling pathway	7	2	0.36	0.04660
GO:0031954	positive regulation of protein autophosphorylation	7	2	0.36	0.04660
GO:0002689	negative regulation of leukocyte chemotaxis	7	2	0.36	0.04660
GO:0006122	mitochondrial electron transport, ubiquinol to cytochrome c	7	2	0.36	0.04660
GO:0031424	keratinization	7	2	0.36	0.04660
GO:0043473	pigmentation	27	3	1.39	0.04661
GO:2001235	positive regulation of apoptotic signaling pathway	52	4	2.67	0.04669
GO:1903532	positive regulation of secretion by cell	75	5	3.86	0.04674
GO:0006629	lipid metabolic process	486	56	24.99	0.04811

### Sheet: Cluster_EPI
GO.ID	Description	Annotated	Significant	Expected	pvalue
GO:0007411	axon guidance	58	21	7.71	0.00020
GO:0061512	protein localization to cilium	15	8	1.99	0.00026
GO:0050650	chondroitin sulfate proteoglycan biosynthetic process	7	5	0.93	0.00068
GO:2000649	regulation of sodium ion transmembrane transporter activity	14	7	1.86	0.00105
GO:0014032	neural crest cell development	23	9	3.06	0.00137
GO:0006306	DNA methylation	11	6	1.46	0.00138
GO:0072578	neurotransmitter-gated ion channel clustering	5	4	0.66	0.00139
GO:1904862	inhibitory synapse assembly	8	5	1.06	0.00163
GO:0033674	positive regulation of kinase activity	105	18	13.96	0.00176
GO:0009798	axis specification	28	9	3.72	0.00232
GO:0090130	tissue migration	84	14	11.17	0.00234
GO:0060603	mammary gland duct morphogenesis	14	4	1.86	0.00235
GO:0006024	glycosaminoglycan biosynthetic process	16	7	2.13	0.00275
GO:0050679	positive regulation of epithelial cell proliferation	58	16	7.71	0.00295
GO:0021904	dorsal/ventral neural tube patterning	9	5	1.2	0.00326
GO:0007628	adult walking behavior	9	5	1.2	0.00326
GO:0007169	transmembrane receptor protein tyrosine kinase signaling pathway	186	40	24.74	0.00366
GO:0007214	gamma-aminobutyric acid signaling pathway	13	6	1.73	0.00406
GO:0010976	positive regulation of neuron projection development	26	9	3.46	0.00470
GO:0031327	negative regulation of cellular biosynthetic process	361	58	48.01	0.00519
GO:0071396	cellular response to lipid	132	23	17.55	0.00575
GO:0014059	regulation of dopamine secretion	10	5	1.33	0.00581
GO:0035988	chondrocyte proliferation	10	5	1.33	0.00581
GO:0007165	signal transduction	1596	258	212.25	0.00651
GO:0071805	potassium ion transmembrane transport	52	11	6.92	0.00739
GO:1901605	alpha-amino acid metabolic process	73	15	9.71	0.00771
GO:0060078	regulation of postsynaptic membrane potential	14	6	1.86	0.00775
GO:0060997	dendritic spine morphogenesis	12	5	1.6	0.00778
GO:1903901	negative regulation of viral life cycle	7	4	0.93	0.00779
GO:0048714	positive regulation of oligodendrocyte differentiation	7	4	0.93	0.00779
GO:0048729	tissue morphogenesis	186	39	24.74	0.00809
GO:0021696	cerebellar cortex morphogenesis	12	5	1.6	0.00842
GO:0060412	ventricular septum morphogenesis	19	7	2.53	0.00846
GO:0007605	sensory perception of sound	38	11	5.05	0.00855
GO:0051241	negative regulation of multicellular organismal process	263	49	34.98	0.00943
GO:0071526	semaphorin-plexin signaling pathway	11	5	1.46	0.00950
GO:0034765	regulation of ion transmembrane transport	112	21	14.89	0.01034
GO:1990830	cellular response to leukemia inhibitory factor	29	9	3.86	0.01042
GO:0001525	angiogenesis	139	24	18.49	0.01312
GO:0071456	cellular response to hypoxia	35	10	4.65	0.01314
GO:1902476	chloride transmembrane transport	16	6	2.13	0.01331
GO:0050877	nervous system process	218	46	28.99	0.01351
GO:0061053	somite development	32	9	4.26	0.01384
GO:0021591	ventricular system development	8	4	1.06	0.01395
GO:0003214	cardiac left ventricle morphogenesis	8	4	1.06	0.01395
GO:0045879	negative regulation of smoothened signaling pathway	8	4	1.06	0.01395
GO:0072348	sulfur compound transport	8	4	1.06	0.01395
GO:0072657	protein localization to membrane	156	30	20.75	0.01409
GO:0048640	negative regulation of developmental growth	22	8	2.93	0.01440
GO:0043567	regulation of insulin-like growth factor receptor signaling pathway	12	5	1.6	0.01452
GO:0051965	positive regulation of synapse assembly	21	7	2.79	0.01539
GO:0007409	axonogenesis	105	34	13.96	0.01664
GO:0072175	epithelial tube formation	41	13	5.45	0.01742
GO:0060350	endochondral bone morphogenesis	16	5	2.13	0.01762
GO:0021513	spinal cord dorsal/ventral patterning	7	3	0.93	0.01765
GO:0003177	pulmonary valve development	9	3	1.2	0.01766
GO:0060119	inner ear receptor cell development	11	3	1.46	0.01768
GO:0019827	stem cell population maintenance	49	14	6.52	0.01792
GO:0007405	neuroblast proliferation	13	8	1.73	0.01878
GO:0048713	regulation of oligodendrocyte differentiation	12	7	1.6	0.01883
GO:0003015	heart process	66	13	8.78	0.01891
GO:0003401	axis elongation	17	5	2.26	0.01900
GO:0048670	regulation of collateral sprouting	5	3	0.66	0.01903
GO:0070986	left/right axis specification	5	3	0.66	0.01903
GO:1903579	negative regulation of ATP metabolic process	5	3	0.66	0.01903
GO:0140059	dendrite arborization	5	3	0.66	0.01903
GO:0035372	protein localization to microtubule	5	3	0.66	0.01903
GO:0060087	relaxation of vascular associated smooth muscle	5	3	0.66	0.01903
GO:0055119	relaxation of cardiac muscle	5	3	0.66	0.01903
GO:1905770	regulation of mesodermal cell differentiation	5	3	0.66	0.01903
GO:0045471	response to ethanol	5	3	0.66	0.01903
GO:0002052	positive regulation of neuroblast proliferation	5	3	0.66	0.01903
GO:0048488	synaptic vesicle endocytosis	5	3	0.66	0.01903
GO:0090179	planar cell polarity pathway involved in neural tube closure	5	3	0.66	0.01903
GO:2000241	regulation of reproductive process	73	12	9.71	0.01903
GO:0060047	heart contraction	61	10	8.11	0.01906
GO:0050890	cognition	59	14	7.85	0.02077
GO:0021953	central nervous system neuron differentiation	58	16	7.71	0.02199
GO:0050919	negative chemotaxis	9	4	1.2	0.02250
GO:0042552	myelination	37	11	4.92	0.02411
GO:0050680	negative regulation of epithelial cell proliferation	47	13	6.25	0.02517
GO:0007507	heart development	146	36	19.42	0.02719
GO:0048814	regulation of dendrite morphogenesis	14	5	1.86	0.02927
GO:0030199	collagen fibril organization	14	5	1.86	0.02927
GO:0046676	negative regulation of insulin secretion	14	5	1.86	0.02927
GO:0016311	dephosphorylation	114	14	15.16	0.02988
GO:0007610	behavior	140	35	18.62	0.03176
GO:0048546	digestive tract morphogenesis	15	6	1.99	0.03345
GO:0061098	positive regulation of protein tyrosine kinase activity	15	5	1.99	0.03359
GO:2000036	regulation of stem cell population maintenance	10	4	1.33	0.03363
GO:0021952	central nervous system projection neuron axonogenesis	10	4	1.33	0.03363
GO:0002053	positive regulation of mesenchymal cell proliferation	10	4	1.33	0.03363
GO:0085029	extracellular matrix assembly	10	4	1.33	0.03363
GO:0003382	epithelial cell morphogenesis	10	4	1.33	0.03363
GO:0010894	negative regulation of steroid biosynthetic process	10	4	1.33	0.03363
GO:0050905	neuromuscular process	38	11	5.05	0.03391
GO:1904019	epithelial cell apoptotic process	40	11	5.32	0.03394
GO:2000027	regulation of animal organ morphogenesis	41	11	5.45	0.03396
GO:0035108	limb morphogenesis	38	10	5.05	0.03402
GO:0032874	positive regulation of stress-activated MAPK cascade	41	9	5.45	0.03418
GO:1905039	carboxylic acid transmembrane transport	32	7	4.26	0.03427
GO:0010842	retina layer formation	6	3	0.8	0.03433
GO:0061548	ganglion development	6	3	0.8	0.03433
GO:0003157	endocardium development	6	3	0.8	0.03433
GO:1990090	cellular response to nerve growth factor stimulus	6	3	0.8	0.03433
GO:0099645	neurotransmitter receptor localization to postsynaptic specialization membrane	6	3	0.8	0.03433
GO:1904707	positive regulation of vascular associated smooth muscle cell proliferation	6	3	0.8	0.03433
GO:0060081	membrane hyperpolarization	6	3	0.8	0.03433
GO:0060004	reflex	6	3	0.8	0.03433
GO:0021930	cerebellar granule cell precursor proliferation	6	3	0.8	0.03433
GO:0060384	innervation	6	3	0.8	0.03433
GO:0060445	branching involved in salivary gland morphogenesis	6	3	0.8	0.03433
GO:0048485	sympathetic nervous system development	6	3	0.8	0.03433
GO:0035641	locomotory exploration behavior	6	3	0.8	0.03433
GO:0060788	ectodermal placode formation	6	3	0.8	0.03433
GO:0060736	prostate gland growth	6	3	0.8	0.03433
GO:0098703	calcium ion import across plasma membrane	6	3	0.8	0.03433
GO:0060837	blood vessel endothelial cell differentiation	6	3	0.8	0.03433
GO:0010765	positive regulation of sodium ion transport	6	3	0.8	0.03433
GO:0070542	response to fatty acid	6	3	0.8	0.03433
GO:0072132	mesenchyme morphogenesis	22	5	2.93	0.03435
GO:0042886	amide transport	79	11	10.51	0.03452
GO:1905515	non-motile cilium assembly	15	5	1.99	0.03922
GO:0016055	Wnt signaling pathway	128	25	17.02	0.03951
GO:0090263	positive regulation of canonical Wnt signaling pathway	25	7	3.32	0.03967
GO:0014068	positive regulation of phosphatidylinositol 3-kinase signaling	25	7	3.32	0.03967
GO:0003151	outflow tract morphogenesis	31	9	4.12	0.04018
GO:0060271	cilium assembly	93	22	12.37	0.04035
GO:0045600	positive regulation of fat cell differentiation	20	6	2.66	0.04051
GO:0007154	cell communication	1752	280	232.99	0.04142
GO:0007166	cell surface receptor signaling pathway	733	127	97.48	0.04198
GO:0030308	negative regulation of cell growth	52	13	6.92	0.04423
GO:2000026	regulation of multicellular organismal development	368	64	48.94	0.04499
GO:0046849	bone remodeling	33	10	4.39	0.04685
GO:0050768	negative regulation of neurogenesis	31	9	4.12	0.04699
GO:0001837	epithelial to mesenchymal transition	51	11	6.78	0.04711
GO:0015718	monocarboxylic acid transport	29	8	3.86	0.04712
GO:1905114	cell surface receptor signaling pathway involved in cell-cell signaling	139	30	18.49	0.04718
GO:0040014	regulation of multicellular organism growth	17	5	2.26	0.04738
GO:0030513	positive regulation of BMP signaling pathway	11	4	1.46	0.04742
GO:0045494	photoreceptor cell maintenance	11	4	1.46	0.04742
GO:0051932	synaptic transmission, GABAergic	11	4	1.46	0.04742
GO:0045109	intermediate filament organization	11	4	1.46	0.04742
GO:0045747	positive regulation of Notch signaling pathway	11	4	1.46	0.04742
GO:0001764	neuron migration	39	11	5.19	0.04767
GO:0001736	establishment of planar polarity	15	7	1.99	0.04793
GO:0051048	negative regulation of secretion	43	10	5.72	0.04801
GO:1902692	regulation of neuroblast proliferation	8	5	1.06	0.04805
GO:0045936	negative regulation of phosphate metabolic process	114	19	15.16	0.04806
GO:0055074	calcium ion homeostasis	82	14	10.9	0.04814
GO:0030522	intracellular receptor signaling pathway	65	11	8.64	0.04823
GO:2001026	regulation of endothelial cell chemotaxis	8	3	1.06	0.04827
GO:0035137	hindlimb morphogenesis	10	3	1.33	0.04830
GO:0042438	melanin biosynthetic process	10	3	1.33	0.04830
GO:0040036	regulation of fibroblast growth factor receptor signaling pathway	12	3	1.6	0.04833
GO:0048518	positive regulation of biological process	1668	223	221.82	0.04836
GO:0043434	response to peptide hormone	83	11	11.04	0.04850
GO:0051261	protein depolymerization	39	5	5.19	0.04851
GO:0035556	intracellular signal transduction	758	116	100.8	0.04895
GO:0050776	regulation of immune response	219	23	29.12	0.04921

### Sheet: Cluster_HYPO_Ea
GO.ID	Description	Annotated	Significant	Expected	pvalue
GO:0001974	blood vessel remodeling	15	6	0.75	5.1e-05
GO:0008360	regulation of cell shape	42	9	2.1	0.00018
GO:0042157	lipoprotein metabolic process	54	7	2.71	0.00037
GO:0030041	actin filament polymerization	46	6	2.31	0.00115
GO:0055119	relaxation of cardiac muscle	5	3	0.25	0.00116
GO:0010039	response to iron ion	5	3	0.25	0.00116
GO:0033700	phospholipid efflux	5	3	0.25	0.00116
GO:0016525	negative regulation of angiogenesis	27	6	1.35	0.00183
GO:0045746	negative regulation of Notch signaling pathway	19	5	0.95	0.00199
GO:0043123	positive regulation of I-kappaB kinase/NF-kappaB signaling	47	8	2.36	0.00206
GO:0043409	negative regulation of MAPK cascade	53	7	2.66	0.00219
GO:0060544	regulation of necroptotic process	6	3	0.3	0.00223
GO:0018158	protein oxidation	6	3	0.3	0.00223
GO:0070230	positive regulation of lymphocyte apoptotic process	6	3	0.3	0.00223
GO:0045652	regulation of megakaryocyte differentiation	6	3	0.3	0.00223
GO:0070169	positive regulation of biomineral tissue development	21	6	1.05	0.00245
GO:0032370	positive regulation of lipid transport	24	6	1.2	0.00246
GO:0032088	negative regulation of NF-kappaB transcription factor activity	21	5	1.05	0.00320
GO:0042098	T cell proliferation	66	10	3.31	0.00361
GO:0045736	negative regulation of cyclin-dependent protein serine/threonine kinase activity	7	3	0.35	0.00375
GO:0046596	regulation of viral entry into host cell	7	3	0.35	0.00375
GO:1903901	negative regulation of viral life cycle	7	3	0.35	0.00375
GO:0050982	detection of mechanical stimulus	7	3	0.35	0.00375
GO:0001649	osteoblast differentiation	59	8	2.96	0.00391
GO:0001937	negative regulation of endothelial cell proliferation	14	4	0.7	0.00415
GO:0043491	protein kinase B signaling	59	8	2.96	0.00533
GO:0031330	negative regulation of cellular catabolic process	68	7	3.41	0.00573
GO:0001782	B cell homeostasis	8	3	0.4	0.00578
GO:0045124	regulation of bone resorption	8	3	0.4	0.00578
GO:1900087	positive regulation of G1/S transition of mitotic cell cycle	8	3	0.4	0.00578
GO:0070661	leukocyte proliferation	111	15	5.56	0.00691
GO:0070059	intrinsic apoptotic signaling pathway in response to endoplasmic reticulum stress	16	4	0.8	0.00697
GO:0060326	cell chemotaxis	100	11	5.01	0.00799
GO:0051209	release of sequestered calcium ion into cytosol	31	5	1.55	0.00829
GO:0051017	actin filament bundle assembly	36	5	1.8	0.00830
GO:0006525	arginine metabolic process	9	3	0.45	0.00835
GO:0036003	positive regulation of transcription from RNA polymerase II promoter in response to stress	9	3	0.45	0.00835
GO:0043525	positive regulation of neuron apoptotic process	9	3	0.45	0.00835
GO:0010951	negative regulation of endopeptidase activity	34	5	1.7	0.01080
GO:0033344	cholesterol efflux	19	5	0.95	0.01134
GO:0042476	odontogenesis	36	5	1.8	0.01142
GO:0072593	reactive oxygen species metabolic process	62	6	3.11	0.01145
GO:1902042	negative regulation of extrinsic apoptotic signaling pathway via death domain receptors	10	3	0.5	0.01150
GO:0033137	negative regulation of peptidyl-serine phosphorylation	10	3	0.5	0.01150
GO:0007229	integrin-mediated signaling pathway	39	6	1.95	0.01215
GO:0030501	positive regulation of bone mineralization	19	4	0.95	0.01318
GO:0007600	sensory perception	112	13	5.61	0.01355
GO:0048514	blood vessel morphogenesis	166	13	8.32	0.01378
GO:0031349	positive regulation of defense response	71	7	3.56	0.01390
GO:0061045	negative regulation of wound healing	17	4	0.85	0.01392
GO:0046328	regulation of JNK cascade	42	5	2.1	0.01395
GO:0034381	plasma lipoprotein particle clearance	9	3	0.45	0.01398
GO:0010596	negative regulation of endothelial cell migration	14	3	0.7	0.01400
GO:0034219	carbohydrate transmembrane transport	31	3	1.55	0.01407
GO:0048662	negative regulation of smooth muscle cell proliferation	17	5	0.85	0.01500
GO:0051129	negative regulation of cellular component organization	191	13	9.57	0.01509
GO:0030316	osteoclast differentiation	32	5	1.6	0.01510
GO:0015850	organic hydroxy compound transport	76	11	3.81	0.01512
GO:0035025	positive regulation of Rho protein signal transduction	11	3	0.55	0.01523
GO:0033598	mammary gland epithelial cell proliferation	11	3	0.55	0.01523
GO:0006775	fat-soluble vitamin metabolic process	11	3	0.55	0.01523
GO:0006919	activation of cysteine-type endopeptidase activity involved in apoptotic process	21	4	1.05	0.01882
GO:0000082	G1/S transition of mitotic cell cycle	46	7	2.31	0.01918
GO:0003015	heart process	66	6	3.31	0.02250
GO:0031639	plasminogen activation	11	3	0.55	0.02254
GO:0045833	negative regulation of lipid metabolic process	38	4	1.9	0.02259
GO:0002822	regulation of adaptive immune response based on somatic recombination of immune receptors built from immunoglobulin superfamily domains	40	4	2	0.02260
GO:0031274	positive regulation of pseudopodium assembly	5	2	0.25	0.02263
GO:0106380	purine ribonucleotide salvage	5	2	0.25	0.02263
GO:1905209	positive regulation of cardiocyte differentiation	5	2	0.25	0.02263
GO:0002467	germinal center formation	5	2	0.25	0.02263
GO:0060547	negative regulation of necrotic cell death	5	2	0.25	0.02263
GO:0007205	protein kinase C-activating G protein-coupled receptor signaling pathway	5	2	0.25	0.02263
GO:0030194	positive regulation of blood coagulation	5	2	0.25	0.02263
GO:0048866	stem cell fate specification	5	2	0.25	0.02263
GO:0048520	positive regulation of behavior	5	2	0.25	0.02263
GO:0070242	thymocyte apoptotic process	5	2	0.25	0.02263
GO:0010522	regulation of calcium ion transport into cytosol	5	2	0.25	0.02263
GO:0072574	hepatocyte proliferation	5	2	0.25	0.02263
GO:0006309	apoptotic DNA fragmentation	5	2	0.25	0.02263
GO:0046851	negative regulation of bone remodeling	5	2	0.25	0.02263
GO:0090322	regulation of superoxide metabolic process	5	2	0.25	0.02263
GO:0090313	regulation of protein targeting to membrane	5	2	0.25	0.02263
GO:0060192	negative regulation of lipase activity	5	2	0.25	0.02263
GO:0010960	magnesium ion homeostasis	5	2	0.25	0.02263
GO:0036119	response to platelet-derived growth factor	5	2	0.25	0.02263
GO:0042594	response to starvation	49	3	2.46	0.02280
GO:0030282	bone mineralization	43	7	2.15	0.02399
GO:0051898	negative regulation of protein kinase B signaling	13	3	0.65	0.02451
GO:0042771	intrinsic apoptotic signaling pathway in response to DNA damage by p53 class mediator	13	3	0.65	0.02451
GO:0035335	peptidyl-tyrosine dephosphorylation	13	3	0.65	0.02451
GO:0001666	response to hypoxia	58	7	2.91	0.02541
GO:0071277	cellular response to calcium ion	23	4	1.15	0.02575
GO:0042177	negative regulation of protein catabolic process	26	4	1.3	0.02996
GO:0032731	positive regulation of interleukin-1 beta production	14	3	0.7	0.03006
GO:0051928	positive regulation of calcium ion transport	26	5	1.3	0.03244
GO:0046464	acylglycerol catabolic process	19	4	0.95	0.03257
GO:0031663	lipopolysaccharide-mediated signaling pathway	14	3	0.7	0.03272
GO:0090200	positive regulation of release of cytochrome c from mitochondria	6	2	0.3	0.03284
GO:0003081	regulation of systemic arterial blood pressure by renin-angiotensin	6	2	0.3	0.03284
GO:0006516	glycoprotein catabolic process	6	2	0.3	0.03284
GO:0006658	phosphatidylserine metabolic process	6	2	0.3	0.03284
GO:0048245	eosinophil chemotaxis	6	2	0.3	0.03284
GO:0043247	telomere maintenance in response to DNA damage	6	2	0.3	0.03284
GO:0046339	diacylglycerol metabolic process	6	2	0.3	0.03284
GO:0036010	protein localization to endosome	6	2	0.3	0.03284
GO:1904706	negative regulation of vascular associated smooth muscle cell proliferation	6	2	0.3	0.03284
GO:2001014	regulation of skeletal muscle cell differentiation	6	2	0.3	0.03284
GO:2000725	regulation of cardiac muscle cell differentiation	6	2	0.3	0.03284
GO:0002092	positive regulation of receptor internalization	6	2	0.3	0.03284
GO:0034369	plasma lipoprotein particle remodeling	6	2	0.3	0.03284
GO:0034380	high-density lipoprotein particle assembly	6	2	0.3	0.03284
GO:0002031	G protein-coupled receptor internalization	6	2	0.3	0.03284
GO:0006188	IMP biosynthetic process	6	2	0.3	0.03284
GO:1900101	regulation of endoplasmic reticulum unfolded protein response	6	2	0.3	0.03284
GO:0000050	urea cycle	6	2	0.3	0.03284
GO:0032967	positive regulation of collagen biosynthetic process	6	2	0.3	0.03284
GO:0042886	amide transport	79	3	3.96	0.03337
GO:1903829	positive regulation of protein localization	103	12	5.16	0.03483
GO:0051603	proteolysis involved in protein catabolic process	241	15	12.08	0.03600
GO:0007605	sensory perception of sound	38	5	1.9	0.03955
GO:0030216	keratinocyte differentiation	30	5	1.5	0.04251
GO:0090207	regulation of triglyceride metabolic process	16	4	0.8	0.04406
GO:0044344	cellular response to fibroblast growth factor stimulus	38	5	1.9	0.04409
GO:0010332	response to gamma radiation	12	3	0.6	0.04427
GO:0046427	positive regulation of receptor signaling pathway via JAK-STAT	14	3	0.7	0.04430
GO:0032369	negative regulation of lipid transport	7	2	0.35	0.04447
GO:0032495	response to muramyl dipeptide	7	2	0.35	0.04447
GO:0060670	branching involved in labyrinthine layer morphogenesis	7	2	0.35	0.04447
GO:0070431	nucleotide-binding oligomerization domain containing 2 signaling pathway	7	2	0.35	0.04447
GO:0010715	regulation of extracellular matrix disassembly	7	2	0.35	0.04447
GO:0051014	actin filament severing	7	2	0.35	0.04447
GO:0032897	negative regulation of viral transcription	7	2	0.35	0.04447
GO:0050832	defense response to fungus	7	2	0.35	0.04447
GO:0032682	negative regulation of chemokine production	7	2	0.35	0.04447
GO:0034391	regulation of smooth muscle cell apoptotic process	7	2	0.35	0.04447
GO:1900120	regulation of receptor binding	7	2	0.35	0.04447
GO:0051204	protein insertion into mitochondrial membrane	7	2	0.35	0.04447
GO:0034138	toll-like receptor 3 signaling pathway	7	2	0.35	0.04447
GO:0070374	positive regulation of ERK1 and ERK2 cascade	66	7	3.31	0.04596
GO:0010959	regulation of metal ion transport	94	11	4.71	0.04923
GO:0032675	regulation of interleukin-6 production	46	7	2.31	0.04950
GO:0030968	endoplasmic reticulum unfolded protein response	23	5	1.15	0.04961
GO:0030031	cell projection assembly	144	11	7.22	0.04964
GO:0032963	collagen metabolic process	26	5	1.3	0.04967
GO:0034104	negative regulation of tissue remodeling	6	3	0.3	0.04983
GO:1990874	vascular associated smooth muscle cell proliferation	14	3	0.7	0.04989
GO:0140353	lipid export from cell	17	3	0.85	0.04992
GO:0010092	specification of animal organ identity	17	3	0.85	0.04992
GO:0043535	regulation of blood vessel endothelial cell migration	25	3	1.25	0.04998
GO:0046068	cGMP metabolic process	6	2	0.3	0.04999
GO:1904478	regulation of intestinal absorption	6	2	0.3	0.04999
GO:0010896	regulation of triglyceride catabolic process	6	2	0.3	0.04999

### Sheet: Cluster_HYPO_La
GO.ID	Description	Annotated	Significant	Expected	pvalue
GO:0003308	negative regulation of Wnt signaling pathway involved in heart development	6	4	0.1	1.0e-06
GO:0003272	endocardial cushion formation	12	4	0.2	3.2e-05
GO:0060039	pericardium development	6	3	0.1	8.5e-05
GO:0071577	zinc ion transmembrane transport	6	3	0.1	8.5e-05
GO:0036302	atrioventricular canal development	7	3	0.12	0.00015
GO:0035116	embryonic hindlimb morphogenesis	7	3	0.12	0.00015
GO:0003151	outflow tract morphogenesis	31	6	0.51	0.00026
GO:0060395	SMAD protein signal transduction	30	5	0.5	0.00033
GO:0002067	glandular epithelial cell differentiation	25	5	0.41	0.00046
GO:0030509	BMP signaling pathway	54	6	0.89	0.00046
GO:0006882	cellular zinc ion homeostasis	10	3	0.17	0.00048
GO:0030198	extracellular matrix organization	80	7	1.32	0.00069
GO:0045944	positive regulation of transcription by RNA polymerase II	270	13	4.47	0.00118
GO:0001501	skeletal system development	152	11	2.51	0.00146
GO:0031018	endocrine pancreas development	15	4	0.25	0.00154
GO:0009653	anatomical structure morphogenesis	724	27	11.98	0.00165
GO:0045165	cell fate commitment	101	11	1.67	0.00200
GO:0010718	positive regulation of epithelial to mesenchymal transition	16	3	0.26	0.00210
GO:0061448	connective tissue development	80	8	1.32	0.00238
GO:0060047	heart contraction	61	4	1.01	0.00257
GO:0003129	heart induction	5	2	0.08	0.00262
GO:0060430	lung saccule development	5	2	0.08	0.00262
GO:0048733	sebaceous gland development	5	2	0.08	0.00262
GO:0071636	positive regulation of transforming growth factor beta production	5	2	0.08	0.00262
GO:0009410	response to xenobiotic stimulus	41	5	0.68	0.00286
GO:0060021	roof of mouth development	27	4	0.45	0.00292
GO:0001947	heart looping	18	3	0.3	0.00299
GO:0000122	negative regulation of transcription by RNA polymerase II	186	9	3.08	0.00348
GO:0030501	positive regulation of bone mineralization	19	3	0.31	0.00351
GO:0045746	negative regulation of Notch signaling pathway	19	3	0.31	0.00351
GO:0010463	mesenchymal cell proliferation	20	3	0.33	0.00383
GO:0061744	motor behavior	6	2	0.1	0.00389
GO:2000738	positive regulation of stem cell differentiation	6	2	0.1	0.00389
GO:0042074	cell migration involved in gastrulation	6	2	0.1	0.00389
GO:0060272	embryonic skeletal joint morphogenesis	6	2	0.1	0.00389
GO:0001779	natural killer cell differentiation	6	2	0.1	0.00389
GO:0048754	branching morphogenesis of an epithelial tube	65	7	1.08	0.00498
GO:0001889	liver development	28	4	0.46	0.00525
GO:0061101	neuroendocrine cell differentiation	7	2	0.12	0.00539
GO:0035115	embryonic forelimb morphogenesis	7	2	0.12	0.00539
GO:0060911	cardiac cell fate commitment	7	2	0.12	0.00539
GO:0042659	regulation of cell fate specification	7	2	0.12	0.00539
GO:0045056	transcytosis	7	2	0.12	0.00539
GO:0042632	cholesterol homeostasis	24	3	0.4	0.00691
GO:0045579	positive regulation of B cell differentiation	8	2	0.13	0.00711
GO:0060575	intestinal epithelial cell differentiation	8	2	0.13	0.00711
GO:0043931	ossification involved in bone maturation	8	2	0.13	0.00711
GO:0023019	signal transduction involved in regulation of gene expression	8	2	0.13	0.00711
GO:0003180	aortic valve morphogenesis	8	2	0.13	0.00711
GO:0003207	cardiac chamber formation	8	2	0.13	0.00711
GO:0002062	chondrocyte differentiation	37	4	0.61	0.00759
GO:0044272	sulfur compound biosynthetic process	40	4	0.66	0.00760
GO:0015740	C4-dicarboxylate transport	9	2	0.15	0.00904
GO:0032367	intracellular cholesterol transport	9	2	0.15	0.00904
GO:0045666	positive regulation of neuron differentiation	28	3	0.46	0.01067
GO:0048546	digestive tract morphogenesis	15	3	0.25	0.01099
GO:0042474	middle ear morphogenesis	10	2	0.17	0.01118
GO:0035987	endodermal cell differentiation	10	2	0.17	0.01118
GO:0060413	atrial septum morphogenesis	10	2	0.17	0.01118
GO:0060795	cell fate commitment involved in formation of primary germ layer	10	2	0.17	0.01118
GO:0010894	negative regulation of steroid biosynthetic process	10	2	0.17	0.01118
GO:0045892	negative regulation of DNA-templated transcription	274	14	4.53	0.01160
GO:0043277	apoptotic cell clearance	11	2	0.18	0.01352
GO:0003148	outflow tract septum morphogenesis	11	2	0.18	0.01352
GO:0060487	lung epithelial cell differentiation	11	2	0.18	0.01352
GO:0090090	negative regulation of canonical Wnt signaling pathway	31	3	0.51	0.01412
GO:0001568	blood vessel development	188	8	3.11	0.01511
GO:0002065	columnar/cuboidal epithelial cell differentiation	42	8	0.69	0.01551
GO:0061008	hepaticobiliary system development	29	5	0.48	0.01597
GO:0060045	positive regulation of cardiac muscle cell proliferation	12	2	0.2	0.01605
GO:0046326	positive regulation of glucose import	12	2	0.2	0.01605
GO:0001823	mesonephros development	35	4	0.58	0.01614
GO:0072498	embryonic skeletal joint development	7	3	0.12	0.01623
GO:0003128	heart field specification	9	3	0.15	0.01624
GO:1905207	regulation of cardiocyte differentiation	9	3	0.15	0.01624
GO:0048332	mesoderm morphogenesis	26	3	0.43	0.01628
GO:0072028	nephron morphogenesis	26	3	0.43	0.01628
GO:0036293	response to decreased oxygen levels	59	3	0.98	0.01637
GO:0003163	sinoatrial node development	6	2	0.1	0.01639
GO:0006029	proteoglycan metabolic process	20	2	0.33	0.01643
GO:0006140	regulation of nucleotide metabolic process	20	2	0.33	0.01643
GO:1990823	response to leukemia inhibitory factor	30	2	0.5	0.01646
GO:0007369	gastrulation	51	6	0.84	0.01761
GO:0043066	negative regulation of apoptotic process	238	10	3.94	0.01959
GO:0006805	xenobiotic metabolic process	14	2	0.23	0.02166
GO:0060317	cardiac epithelial to mesenchymal transition	14	2	0.23	0.02166
GO:0031648	protein destabilization	14	2	0.23	0.02166
GO:0010719	negative regulation of epithelial to mesenchymal transition	14	2	0.23	0.02166
GO:0007179	transforming growth factor beta receptor signaling pathway	53	3	0.88	0.02456
GO:0060441	epithelial tube branching involved in lung morphogenesis	15	2	0.25	0.02473
GO:0071542	dopaminergic neuron differentiation	15	2	0.25	0.02473
GO:0001708	cell fate specification	37	5	0.61	0.02662
GO:0042752	regulation of circadian rhythm	28	3	0.46	0.02756
GO:0006024	glycosaminoglycan biosynthetic process	16	2	0.26	0.02796
GO:2000648	positive regulation of stem cell proliferation	16	2	0.26	0.02796
GO:0009306	protein secretion	95	4	1.57	0.03095
GO:0030858	positive regulation of epithelial cell differentiation	17	2	0.28	0.03136
GO:0048662	negative regulation of smooth muscle cell proliferation	17	2	0.28	0.03136
GO:0035051	cardiocyte differentiation	37	6	0.61	0.03139
GO:0032940	secretion by cell	223	8	3.69	0.03171
GO:0003156	regulation of animal organ formation	14	3	0.23	0.03224
GO:0048806	genitalia development	14	3	0.23	0.03224
GO:0030540	female genitalia development	7	2	0.12	0.03252
GO:0090114	COPII-coated vesicle budding	9	2	0.15	0.03253
GO:0003171	atrioventricular valve development	13	2	0.22	0.03255
GO:0060740	prostate gland epithelium morphogenesis	14	2	0.23	0.03256
GO:0060675	ureteric bud morphogenesis	23	2	0.38	0.03260
GO:0120193	tight junction organization	31	2	0.51	0.03265
GO:0006935	chemotaxis	172	5	2.85	0.03460
GO:0021983	pituitary gland development	18	2	0.3	0.03490
GO:0060412	ventricular septum morphogenesis	19	2	0.31	0.03859
GO:0002011	morphogenesis of an epithelial sheet	19	2	0.31	0.03859
GO:0043524	negative regulation of neuron apoptotic process	46	3	0.76	0.03995
GO:0030154	cell differentiation	1106	32	18.3	0.04109
GO:0019216	regulation of lipid metabolic process	98	5	1.62	0.04113
GO:0010862	positive regulation of pathway-restricted SMAD protein phosphorylation	20	2	0.33	0.04243
GO:0043407	negative regulation of MAP kinase activity	20	2	0.33	0.04243
GO:0032922	circadian regulation of gene expression	20	2	0.33	0.04243
GO:0045600	positive regulation of fat cell differentiation	20	2	0.33	0.04243
GO:0042733	embryonic digit morphogenesis	20	2	0.33	0.04243
GO:0007596	blood coagulation	69	5	1.14	0.04459
GO:0001656	metanephros development	28	3	0.46	0.04567
GO:0071704	organic substance metabolic process	3713	65	61.42	0.04572
GO:0071773	cellular response to BMP stimulus	57	7	0.94	0.04639
GO:0045669	positive regulation of osteoblast differentiation	21	2	0.35	0.04640
GO:0055008	cardiac muscle tissue morphogenesis	21	2	0.35	0.04640
GO:0001709	cell fate determination	21	2	0.35	0.04640
GO:0007548	sex differentiation	82	7	1.36	0.04658
GO:0060411	cardiac septum morphogenesis	30	6	0.5	0.04666
GO:0046661	male sex differentiation	53	4	0.88	0.04779
GO:0003176	aortic valve development	11	3	0.18	0.04794
GO:0072111	cell proliferation involved in kidney development	8	2	0.13	0.04839
GO:0003309	type B pancreatic cell differentiation	11	2	0.18	0.04841
GO:0042596	fear response	11	2	0.18	0.04841
GO:0048678	response to axon injury	12	2	0.2	0.04842
GO:0048009	insulin-like growth factor receptor signaling pathway	15	2	0.25	0.04844
GO:0098773	skin epidermis development	29	2	0.48	0.04855
GO:0043401	steroid hormone mediated signaling pathway	33	2	0.55	0.04858
GO:1903706	regulation of hemopoiesis	101	3	1.67	0.04864

### Sheet: Cluster_Und
GO.ID	Description	Annotated	Significant	Expected	pvalue
GO:0060736	prostate gland growth	6	3	0.17	0.00042
GO:0072348	sulfur compound transport	8	3	0.23	0.00113
GO:0006357	regulation of transcription by RNA polymerase II	668	28	18.96	0.00166
GO:0060259	regulation of feeding behavior	9	3	0.26	0.00166
GO:0001659	temperature homeostasis	43	5	1.22	0.00231
GO:0051607	defense response to virus	102	9	2.89	0.00263
GO:0045648	positive regulation of erythrocyte differentiation	11	3	0.31	0.00313
GO:0071526	semaphorin-plexin signaling pathway	11	3	0.31	0.00313
GO:0045926	negative regulation of growth	65	6	1.84	0.00451
GO:0060135	maternal process involved in female pregnancy	16	3	0.45	0.00459
GO:0060087	relaxation of vascular associated smooth muscle	5	2	0.14	0.00757
GO:0032402	melanosome transport	5	2	0.14	0.00757
GO:0060525	prostate glandular acinus development	5	2	0.14	0.00757
GO:0009070	serine family amino acid biosynthetic process	5	2	0.14	0.00757
GO:2000794	regulation of epithelial cell proliferation involved in lung morphogenesis	5	2	0.14	0.00757
GO:0019933	cAMP-mediated signaling	11	3	0.31	0.01104
GO:0060688	regulation of morphogenesis of a branching structure	29	5	0.82	0.01111
GO:0060081	membrane hyperpolarization	6	2	0.17	0.01114
GO:0098703	calcium ion import across plasma membrane	6	2	0.17	0.01114
GO:1990182	exosomal secretion	6	2	0.17	0.01114
GO:0072234	metanephric nephron tubule development	6	2	0.17	0.01114
GO:0030539	male genitalia development	6	2	0.17	0.01114
GO:0048843	negative regulation of axon extension involved in axon guidance	6	2	0.17	0.01114
GO:0060742	epithelial cell differentiation involved in prostate gland development	6	2	0.17	0.01114
GO:0045893	positive regulation of DNA-templated transcription	388	15	11.01	0.01426
GO:0006883	cellular sodium ion homeostasis	7	2	0.2	0.01531
GO:1903428	positive regulation of reactive oxygen species biosynthetic process	7	2	0.2	0.01531
GO:0072202	cell differentiation involved in metanephros development	7	2	0.2	0.01531
GO:0071391	cellular response to estrogen stimulus	7	2	0.2	0.01531
GO:0045056	transcytosis	7	2	0.2	0.01531
GO:0051180	vitamin transport	7	2	0.2	0.01531
GO:0043388	positive regulation of DNA binding	19	3	0.54	0.01558
GO:0016055	Wnt signaling pathway	128	11	3.63	0.01661
GO:0045429	positive regulation of nitric oxide biosynthetic process	8	2	0.23	0.02004
GO:0060442	branching involved in prostate gland morphogenesis	8	2	0.23	0.02004
GO:0060749	mammary gland alveolus development	8	2	0.23	0.02004
GO:0034599	cellular response to oxidative stress	56	5	1.59	0.02021
GO:0010508	positive regulation of autophagy	41	4	1.16	0.02312
GO:0006869	lipid transport	119	6	3.38	0.02319
GO:1903307	positive regulation of regulated secretory pathway	9	2	0.26	0.02529
GO:0090190	positive regulation of branching involved in ureteric bud morphogenesis	9	2	0.26	0.02529
GO:0050919	negative chemotaxis	9	2	0.26	0.02529
GO:0008344	adult locomotory behavior	23	3	0.65	0.02622
GO:1901698	response to nitrogen compound	252	12	7.15	0.02773
GO:0045986	negative regulation of smooth muscle contraction	6	3	0.17	0.02808
GO:0044557	relaxation of smooth muscle	6	3	0.17	0.02808
GO:0007588	excretion	6	2	0.17	0.02824
GO:0060601	lateral sprouting from an epithelium	7	2	0.2	0.02825
GO:0032232	negative regulation of actin filament bundle assembly	8	2	0.23	0.02825
GO:0097278	complement-dependent cytotoxicity	8	2	0.23	0.02825
GO:0010517	regulation of phospholipase activity	15	2	0.43	0.02828
GO:0051453	regulation of intracellular pH	19	3	0.54	0.03078
GO:0003382	epithelial cell morphogenesis	10	2	0.28	0.03103
GO:0042755	eating behavior	10	2	0.28	0.03103
GO:0048240	sperm capacitation	10	2	0.28	0.03103
GO:0090263	positive regulation of canonical Wnt signaling pathway	25	3	0.71	0.03268
GO:0002474	antigen processing and presentation of peptide antigen via MHC class I	11	2	0.31	0.03723
GO:0060444	branching involved in mammary gland duct morphogenesis	11	2	0.31	0.03723
GO:0055075	potassium ion homeostasis	11	2	0.31	0.03723
GO:0045747	positive regulation of Notch signaling pathway	11	2	0.31	0.03723
GO:0045071	negative regulation of viral genome replication	11	2	0.31	0.03723
GO:0097009	energy homeostasis	12	2	0.34	0.04385
GO:0060602	branch elongation of an epithelium	12	2	0.34	0.04385
GO:0019934	cGMP-mediated signaling	12	2	0.34	0.04385
GO:0086009	membrane repolarization	12	2	0.34	0.04385
