## Supplementary Table 14 for "Single-cell omics reveal distinct gene regulatory dynamics underpinning embryonic and extraembryonic lineage functions during pig blastocyst development"

### Sheet: Sheet 1
GO.ID	Term	Annotated	Significant	Expected	pvalue
GO:0099645	neurotransmitter receptor localization to postsynaptic specialization membrane	5	3	0.23	0.0009
GO:0043113	receptor clustering	11	4	0.51	0.0011
GO:1901379	regulation of potassium ion transmembrane transport	6	3	0.28	0.0017
GO:0006096	glycolytic process	6	3	0.28	0.0017
GO:0030307	positive regulation of cell growth	9	3	0.42	0.0066
GO:0043524	negative regulation of neuron apoptotic process	18	4	0.83	0.0080
GO:0050905	neuromuscular process	12	3	0.56	0.0156
GO:0045892	negative regulation of DNA-templated transcription	88	7	4.08	0.0166
GO:0050772	positive regulation of axonogenesis	5	2	0.23	0.0194
GO:0048713	regulation of oligodendrocyte differentiation	5	2	0.23	0.0194
GO:0030903	notochord development	5	2	0.23	0.0194
GO:0045682	regulation of epidermis development	5	2	0.23	0.0194
GO:0007338	single fertilization	13	3	0.6	0.0196
GO:0032259	methylation	25	4	1.16	0.0258
GO:0051963	regulation of synapse assembly	16	4	0.74	0.0272
GO:0044057	regulation of system process	28	4	1.3	0.0276
GO:0021772	olfactory bulb development	6	2	0.28	0.0282
GO:0021675	nerve development	7	2	0.32	0.0383
GO:1902476	chloride transmembrane transport	7	2	0.32	0.0383
GO:0006289	nucleotide-excision repair	7	2	0.32	0.0383
GO:0099173	postsynapse organization	17	3	0.79	0.0408
GO:0021575	hindbrain morphogenesis	7	2	0.32	0.0460
GO:0050801	monoatomic ion homeostasis	61	4	2.83	0.0462
GO:0071805	potassium ion transmembrane transport	18	5	0.83	0.0467

### Sheet: Sheet 2
GO.ID	Term	Annotated	Significant	Expected	pvalue
GO:0007019	microtubule depolymerization	5	3	0.22	0.0008
GO:0007411	axon guidance	35	7	1.56	0.0011
GO:0031110	regulation of microtubule polymerization or depolymerization	6	3	0.27	0.0016
GO:0061387	regulation of extent of cell growth	15	4	0.67	0.0055
GO:0042475	odontogenesis of dentin-containing tooth	9	3	0.4	0.0059
GO:0030307	positive regulation of cell growth	9	3	0.4	0.0059
GO:0051781	positive regulation of cell division	10	3	0.45	0.0082
GO:1990830	cellular response to leukemia inhibitory factor	10	3	0.45	0.0082
GO:0070374	positive regulation of ERK1 and ERK2 cascade	19	4	0.85	0.0085
GO:0050905	neuromuscular process	12	3	0.54	0.0141
GO:0001708	cell fate specification	13	3	0.58	0.0177
GO:0016331	morphogenesis of embryonic epithelium	19	3	0.85	0.0178
GO:0050772	positive regulation of axonogenesis	5	2	0.22	0.0180
GO:0021517	ventral spinal cord development	5	2	0.22	0.0180
GO:0060443	mammary gland morphogenesis	5	2	0.22	0.0180
GO:2000648	positive regulation of stem cell proliferation	5	2	0.22	0.0180
GO:0060572	morphogenesis of an epithelial bud	5	2	0.22	0.0180
GO:0048599	oocyte development	5	2	0.22	0.0180
GO:0030903	notochord development	5	2	0.22	0.0180
GO:0048668	collateral sprouting	5	2	0.22	0.0180
GO:0010453	regulation of cell fate commitment	5	2	0.22	0.0180
GO:0060601	lateral sprouting from an epithelium	5	2	0.22	0.0180
GO:0035137	hindlimb morphogenesis	5	2	0.22	0.0180
GO:0007265	Ras protein signal transduction	14	3	0.62	0.0218
GO:0033209	tumor necrosis factor-mediated signaling pathway	14	3	0.62	0.0218
GO:0048639	positive regulation of developmental growth	15	4	0.67	0.0252
GO:0001934	positive regulation of protein phosphorylation	31	5	1.38	0.0252
GO:0009887	animal organ morphogenesis	90	7	4.02	0.0258
GO:0001649	osteoblast differentiation	21	3	0.94	0.0260
GO:0060740	prostate gland epithelium morphogenesis	6	2	0.27	0.0263
GO:1903510	mucopolysaccharide metabolic process	6	2	0.27	0.0263
GO:0003148	outflow tract septum morphogenesis	6	2	0.27	0.0263
GO:0060045	positive regulation of cardiac muscle cell proliferation	6	2	0.27	0.0263
GO:0043489	RNA stabilization	6	2	0.27	0.0263
GO:0055010	ventricular cardiac muscle tissue morphogenesis	6	2	0.27	0.0263
GO:0010464	regulation of mesenchymal cell proliferation	6	2	0.27	0.0263
GO:0008543	fibroblast growth factor receptor signaling pathway	15	3	0.67	0.0264
GO:0010977	negative regulation of neuron projection development	16	4	0.71	0.0343
GO:0050804	modulation of chemical synaptic transmission	36	6	1.61	0.0344
GO:0007612	learning	7	2	0.31	0.0357
GO:0060711	labyrinthine layer development	7	2	0.31	0.0357
GO:0007214	gamma-aminobutyric acid signaling pathway	7	2	0.31	0.0357
GO:0060349	bone morphogenesis	7	2	0.31	0.0357
GO:0021675	nerve development	7	2	0.31	0.0357
GO:0005975	carbohydrate metabolic process	66	6	2.95	0.0418
GO:0007389	pattern specification process	39	6	1.74	0.0427
GO:0090102	cochlea development	6	2	0.27	0.0442
GO:0050771	negative regulation of axonogenesis	9	2	0.4	0.0443
GO:0045944	positive regulation of transcription by RNA polymerase II	91	8	4.06	0.0460
GO:0061180	mammary gland epithelium development	8	2	0.36	0.0462
GO:0001756	somitogenesis	8	2	0.36	0.0462
GO:0050919	negative chemotaxis	8	2	0.36	0.0462
GO:0021983	pituitary gland development	8	2	0.36	0.0462

### Sheet: Sheet 3
GO.ID	Term	Annotated	Significant	Expected	pvalue
GO:0045921	positive regulation of exocytosis	5	3	0.27	0.0014
GO:0120254	olefinic compound metabolic process	11	4	0.6	0.0020
GO:0016064	immunoglobulin mediated immune response	7	3	0.38	0.0029
GO:0007606	sensory perception of chemical stimulus	7	3	0.38	0.0047
GO:0015718	monocarboxylic acid transport	18	3	0.98	0.0262
GO:0008211	glucocorticoid metabolic process	5	2	0.27	0.0264
GO:0001676	long-chain fatty acid metabolic process	5	2	0.27	0.0264
GO:0045638	negative regulation of myeloid cell differentiation	5	2	0.27	0.0264
GO:0050891	multicellular organismal-level water homeostasis	5	2	0.27	0.0264
GO:0003352	regulation of cilium movement	5	2	0.27	0.0264
GO:0051279	regulation of release of sequestered calcium ion into cytosol	5	2	0.27	0.0264
GO:0072583	clathrin-dependent endocytosis	5	2	0.27	0.0264
GO:0007589	body fluid secretion	5	2	0.27	0.0264
GO:0048568	embryonic organ development	45	5	2.45	0.0375
GO:0002253	activation of immune response	35	4	1.91	0.0379
GO:0006275	regulation of DNA replication	6	2	0.33	0.0382
GO:0008207	C21-steroid hormone metabolic process	6	2	0.33	0.0382
GO:0050852	T cell receptor signaling pathway	6	2	0.33	0.0382
GO:0002444	myeloid leukocyte mediated immunity	6	2	0.33	0.0382
GO:0035725	sodium ion transmembrane transport	6	2	0.33	0.0382
GO:0055078	sodium ion homeostasis	6	2	0.33	0.0382
GO:0001516	prostaglandin biosynthetic process	6	2	0.33	0.0382
GO:0042127	regulation of cell population proliferation	130	8	7.08	0.0458

### Sheet: Sheet 4
GO.ID	Term	Annotated	Significant	Expected	pvalue
GO:0033627	cell adhesion mediated by integrin	15	6	0.66	2.9e-05
GO:0016477	cell migration	142	17	6.26	3.4e-05
GO:0007229	integrin-mediated signaling pathway	18	5	0.79	0.00079
GO:0019229	regulation of vasoconstriction	6	3	0.26	0.00149
GO:0097006	regulation of plasma lipoprotein particle levels	6	3	0.26	0.00149
GO:0001706	endoderm formation	7	3	0.31	0.00253
GO:0030193	regulation of blood coagulation	7	3	0.31	0.00253
GO:0008037	cell recognition	13	4	0.57	0.00536
GO:0032434	regulation of proteasomal ubiquitin-dependent protein catabolic process	9	3	0.4	0.00548
GO:0008217	regulation of blood pressure	15	4	0.66	0.00554
GO:0031397	negative regulation of protein ubiquitination	9	3	0.4	0.00570
GO:0043409	negative regulation of MAPK cascade	9	3	0.4	0.00570
GO:0030154	cell differentiation	343	19	15.11	0.00688
GO:0043491	phosphatidylinositol 3-kinase/protein kinase B signal transduction	29	4	1.28	0.01060
GO:0042060	wound healing	39	8	1.72	0.01175
GO:0043277	apoptotic cell clearance	5	2	0.22	0.01757
GO:0042311	vasodilation	5	2	0.22	0.01757
GO:2000059	negative regulation of ubiquitin-dependent protein catabolic process	5	2	0.22	0.01757
GO:0031268	pseudopodium organization	5	2	0.22	0.01757
GO:0035025	positive regulation of Rho protein signal transduction	5	2	0.22	0.01757
GO:0022600	digestive system process	5	2	0.22	0.01757
GO:1901799	negative regulation of proteasomal protein catabolic process	5	2	0.22	0.01757
GO:0007127	meiosis I	5	2	0.22	0.01757
GO:0007160	cell-matrix adhesion	24	4	1.06	0.01890
GO:0001909	leukocyte mediated cytotoxicity	6	2	0.26	0.02561
GO:0032651	regulation of interleukin-1 beta production	6	2	0.26	0.02561
GO:0015914	phospholipid transport	6	2	0.26	0.02561
GO:1902041	regulation of extrinsic apoptotic signaling pathway via death domain receptors	6	2	0.26	0.02561
GO:0061028	establishment of endothelial barrier	7	2	0.31	0.03484
GO:2001237	negative regulation of extrinsic apoptotic signaling pathway	7	2	0.31	0.03484
GO:0039531	regulation of cytoplasmic pattern recognition receptor signaling pathway	7	2	0.31	0.03484
GO:0001959	regulation of cytokine-mediated signaling pathway	7	2	0.31	0.03484
GO:0140894	endolysosomal toll-like receptor signaling pathway	7	2	0.31	0.03484
GO:0001818	negative regulation of cytokine production	23	4	1.01	0.03491
GO:0050818	regulation of coagulation	8	4	0.35	0.04249
GO:0009059	macromolecule biosynthetic process	503	25	22.16	0.04252
GO:0051258	protein polymerization	24	3	1.06	0.04348
GO:0002286	T cell activation involved in immune response	8	2	0.35	0.04366
GO:0043068	positive regulation of programmed cell death	54	4	2.38	0.04366
GO:0070661	leukocyte proliferation	17	2	0.75	0.04389
GO:0050867	positive regulation of cell activation	22	2	0.97	0.04401
GO:0033344	cholesterol efflux	8	2	0.35	0.04515
GO:0002526	acute inflammatory response	8	2	0.35	0.04515

### Sheet: Sheet 5
GO.ID	Term	Annotated	Significant	Expected	pvalue
GO:0001706	endoderm formation	7	4	0.35	0.00019
GO:0042060	wound healing	39	8	1.97	0.00195
GO:0031018	endocrine pancreas development	6	3	0.3	0.00222
GO:0048009	insulin-like growth factor receptor signaling pathway	6	3	0.3	0.00222
GO:1904888	cranial skeletal system development	7	3	0.35	0.00374
GO:0003209	cardiac atrium morphogenesis	7	3	0.35	0.00374
GO:0045944	positive regulation of transcription by RNA polymerase II	91	11	4.59	0.00479
GO:0030010	establishment of cell polarity	15	4	0.76	0.00538
GO:0009410	response to xenobiotic stimulus	16	4	0.81	0.00566
GO:0009416	response to light stimulus	19	4	0.96	0.00569
GO:0030316	osteoclast differentiation	8	4	0.4	0.00701
GO:0060047	heart contraction	13	4	0.66	0.00705
GO:0140895	cell surface toll-like receptor signaling pathway	8	3	0.4	0.00718
GO:0001501	skeletal system development	44	8	2.22	0.00748
GO:0002067	glandular epithelial cell differentiation	9	3	0.45	0.00835
GO:0030198	extracellular matrix organization	37	7	1.87	0.00986
GO:0048565	digestive tract development	20	5	1.01	0.01095
GO:0035329	hippo signaling	10	3	0.5	0.01149
GO:0032456	endocytic recycling	10	3	0.5	0.01149
GO:0090090	negative regulation of canonical Wnt signaling pathway	19	4	0.96	0.01308
GO:0048645	animal organ formation	12	4	0.61	0.01362
GO:0055007	cardiac muscle cell differentiation	12	3	0.61	0.01393
GO:0030183	B cell differentiation	11	3	0.55	0.01523
GO:0007173	epidermal growth factor receptor signaling pathway	11	3	0.55	0.01523
GO:0050821	protein stabilization	20	4	1.01	0.01573
GO:0009887	animal organ morphogenesis	90	13	4.54	0.01593
GO:0090100	positive regulation of transmembrane receptor protein serine/threonine kinase signaling pathway	10	3	0.5	0.02239
GO:0030510	regulation of BMP signaling pathway	12	3	0.61	0.02244
GO:0045667	regulation of osteoblast differentiation	15	3	0.76	0.02252
GO:2001234	negative regulation of apoptotic signaling pathway	19	3	0.96	0.02262
GO:0051153	regulation of striated muscle cell differentiation	5	2	0.25	0.02277
GO:0042596	fear response	5	2	0.25	0.02277
GO:0032835	glomerulus development	5	2	0.25	0.02277
GO:0071711	basement membrane organization	5	2	0.25	0.02277
GO:0003128	heart field specification	5	2	0.25	0.02277
GO:0010719	negative regulation of epithelial to mesenchymal transition	5	2	0.25	0.02277
GO:0055090	acylglycerol homeostasis	5	2	0.25	0.02277
GO:0015813	L-glutamate transmembrane transport	5	2	0.25	0.02277
GO:0003228	atrial cardiac muscle tissue development	5	2	0.25	0.02277
GO:0045670	regulation of osteoclast differentiation	5	2	0.25	0.02277
GO:0045638	negative regulation of myeloid cell differentiation	5	2	0.25	0.02277
GO:0048678	response to axon injury	5	2	0.25	0.02277
GO:0009653	anatomical structure morphogenesis	235	23	11.85	0.02564
GO:0030154	cell differentiation	343	27	17.3	0.02676
GO:0009888	tissue development	152	17	7.67	0.02731
GO:0001889	liver development	14	3	0.71	0.03012
GO:0001932	regulation of protein phosphorylation	45	6	2.27	0.03157
GO:0019216	regulation of lipid metabolic process	25	4	1.26	0.03229
GO:0150117	positive regulation of cell-substrate junction organization	6	2	0.3	0.03304
GO:0048708	astrocyte differentiation	6	2	0.3	0.03304
GO:1901184	regulation of ERBB signaling pathway	6	2	0.3	0.03304
GO:0015810	aspartate transmembrane transport	6	2	0.3	0.03304
GO:0008207	C21-steroid hormone metabolic process	6	2	0.3	0.03304
GO:0017145	stem cell division	6	2	0.3	0.03304
GO:0006935	chemotaxis	38	3	1.92	0.03348
GO:0007155	cell adhesion	129	13	6.51	0.03745
GO:0008283	cell population proliferation	149	13	7.51	0.04084
GO:0007369	gastrulation	20	6	1.01	0.04161
GO:0007596	blood coagulation	25	4	1.26	0.04371
GO:0060348	bone development	14	3	0.71	0.04414
GO:0061028	establishment of endothelial barrier	7	2	0.35	0.04476
GO:0007612	learning	7	2	0.35	0.04476
GO:0061035	regulation of cartilage development	7	2	0.35	0.04476
GO:0001709	cell fate determination	7	2	0.35	0.04476
GO:0060317	cardiac epithelial to mesenchymal transition	7	2	0.35	0.04476
GO:0048704	embryonic skeletal system morphogenesis	7	2	0.35	0.04476
GO:0045453	bone resorption	7	2	0.35	0.04476
GO:0003176	aortic valve development	7	2	0.35	0.04476
GO:0014013	regulation of gliogenesis	7	2	0.35	0.04476
GO:0048661	positive regulation of smooth muscle cell proliferation	7	2	0.35	0.04476
GO:0043066	negative regulation of apoptotic process	76	9	3.83	0.04715
GO:0003007	heart morphogenesis	35	7	1.77	0.04790
GO:0071773	cellular response to BMP stimulus	25	6	1.26	0.04821
GO:0007548	sex differentiation	25	5	1.26	0.04879
GO:0061008	hepaticobiliary system development	15	4	0.76	0.04909
GO:0036293	response to decreased oxygen levels	23	4	1.16	0.04932
GO:0016477	cell migration	142	13	7.16	0.04957
GO:0072009	nephron epithelium development	15	3	0.76	0.04968
